# Chromosome-level genomes of multicellular algal sisters to land plants illuminate signaling network evolution

**DOI:** 10.1101/2023.01.31.526407

**Authors:** Xuehuan Feng, Jinfang Zheng, Iker Irisarri, Huihui Yu, Bo Zheng, Zahin Ali, Sophie de Vries, Jean Keller, Janine M.R. Fürst-Jansen, Armin Dadras, Jaccoline M.S. Zegers, Tim P. Rieseberg, Amra Dhabalia Ashok, Tatyana Darienko, Maaike J. Bierenbroodspot, Lydia Gramzow, Romy Petroll, Fabian B. Haas, Noe Fernandez-Pozo, Orestis Nousias, Tang Li, Elisabeth Fitzek, W. Scott Grayburn, Nina Rittmeier, Charlotte Permann, Florian Rümpler, John M. Archibald, Günter Theißen, Jeffrey P. Mower, Maike Lorenz, Henrik Buschmann, Klaus von Schwartzenberg, Lori Boston, Richard D. Hayes, Chris Daum, Kerrie Barry, Igor V. Grigoriev, Xiyin Wang, Fay-Wei Li, Stefan A. Rensing, Julius Ben Ari, Noa Keren, Assaf Mosquna, Andreas Holzinger, Pierre-Marc Delaux, Chi Zhang, Jinling Huang, Marek Mutwil, Jan de Vries, Yanbin Yin

## Abstract

The filamentous and unicellular algae of the class Zygnematophyceae are the closest algal relatives of land plants. Inferring the properties of the last common ancestor shared by these algae and land plants allows us to identify decisive traits that enabled the conquest of land by plants. We sequenced four genomes of filamentous Zygnematophyceae (three strains of *Zygnema circumcarinatum* and one strain of *Z. cylindricum*) and generated chromosome-scale assemblies for all strains of the emerging model system *Z. circumcarinatum*. Comparative genomic analyses reveal expanded genes for signaling cascades, environmental response, and intracellular trafficking that we associate with multicellularity. Gene family analyses suggest that Zygnematophyceae share all the major enzymes with land plants for cell wall polysaccharide synthesis, degradation, and modifications; most of the enzymes for cell wall innovations, especially for polysaccharide backbone synthesis, were gained more than 700 million years ago. In Zygnematophyceae, these enzyme families expanded, forming co-expressed modules. Transcriptomic profiling of over 19 growth conditions combined with co-expression network analyses uncover cohorts of genes that unite environmental signaling with multicellular developmental programs. Our data shed light on a molecular chassis that balances environmental response and growth modulation across more than 600 million years of streptophyte evolution.

**HIGHLIGHTS:**

1. Genomes of four filamentous algae (*Zygnema*) sisters to land plants
2. *Zygnema* are rich in genes for multicellular growth and environmental acclimation: signaling, lipid modification, and transport
3. Cell wall innovations: diversification of hexameric rosette cellulose synthase in Zygnematophyceae
4. Co-expression networks reveal conserved modules for balancing growth and acclimation
