## Supplementary material for "Chromosome-level genomes of multicellular algal sisters to land plants illuminate signaling network evolution": Table S2

### Sheet: S2A
NCBI-nr hits count of 260 Pfam domain combinations (Zygnematophyceae + Embryophyta)
Domain_combinations	Bacteria	Fungi	Archaea	Embryophyta	Charophyta*	Chlorophyta	Cryptophyceae	Rhodophyta	other Viridiplantae	Opisthokonta	others	Virus	deleted
40S_S4_C.Ribosomal_S4e	14	1202	7	872	2	26	5	7	0	1361	237	0	9
AAA_11.AAA_12.Cas_Cas4.Dna2	0	477	0	20	0	0	0	0	0	40	1	0	0
AAA_11.AAA_12.PB1	0	0	0	2	0	0	0	0	0	0	0	0	0
AAA_22.AAA_lid_10.Cdc6_C.MBD	0	0	0	0	0	0	0	0	0	0	0	0	0
AAA_23.Rad50_zn_hook	92	130	127	6	0	0	0	0	0	1020	0	0	631
AAA_33.SPRY	0	0	0	111	0	3	0	0	0	2731	29	0	14
AAA.AAA_2.AAA_lid_9.Clp_N	109454	537	176	2013	8	68	11	202	0	28	283	0	416
AAA.AAA_assoc_2.MgsA_C	63948	1401	34	228	1	0	0	0	0	843	76	0	339
AAA.AAA_lid_10.BAH.PHD	0	0	0	311	2	5	0	0	0	0	0	0	1
ABC2_membrane.ABC2_membrane_7.ABC_tran.ABC_trans_N	0	2440	0	604	1	0	0	0	0	0	28	0	5
Abhydrolase_6.Chorismate_bind.MR_MLE_C.TPP_enzyme_C.TPP_enzyme_M_2.TPP_enzyme_N	0	0	0	2	0	0	0	0	0	0	0	0	0
ACT.ACT_6	3495	3	220	275	0	0	0	1	0	0	0	0	4084
Acyltransferase.EF-hand_5	0	0	0	12	0	0	0	0	0	4	0	0	0
Acyltransferase.Hydrolase_4	38	0	0	1	0	1	0	0	0	2	0	0	124
ADD_ATRX.Helicase_C.SNF2-rel_dom	0	0	0	12	0	0	0	0	0	1644	0	0	9
Agenet.PHD.TDBD	0	0	0	492	0	0	0	0	0	0	0	0	3
Aldedh.TPP_enzyme_C.TPP_enzyme_M.TPP_enzyme_N	18	10	0	4	0	0	0	0	0	0	1	0	1
Amidase.TPR_8	0	0	0	0	0	0	0	0	0	0	0	0	0
Amidohydro_2.Gln-synt_C.Gln-synt_N_2	0	0	0	37	0	0	0	0	0	0	0	0	0
Amino_oxidase.SRI	0	0	0	0	0	0	0	0	0	0	2	0	0
Amino_oxidase.SRI.SWIRM	0	0	0	0	0	0	0	0	0	0	2	0	0
ANAPC4_WD40.Mcl1_mid.WD40	0	23	0	1	0	1	0	0	0	8	0	0	0
ANF_receptor.Lig_chan.SBP_bac_3	0	0	0	6462	0	0	0	3	0	23542	15	0	208
ANF_receptor.SBP_bac_3	6	0	80	6844	0	0	0	4	0	23820	17	0	266
Ank_2.Ank_4.Ion_trans.KHA.cNMP_binding	0	0	0	1297	1	0	0	0	0	0	0	0	1
Ank_2.Ank_4.RRM_1.zf-CCCH	0	0	0	1	0	0	0	0	0	0	0	0	0
Ank_2.CG-1.IQ.TIG	0	0	0	0	0	0	0	0	0	0	0	0	0
Ank_2.DOG1	0	0	0	15	0	0	0	0	0	0	0	0	0
Ank_2.RRM_1.zf-CCCH	0	0	0	7	0	0	0	0	0	0	0	0	0
Ank_2.zf-CCCH	0	0	0	7	0	1	0	0	0	0	0	0	0
Ank_5.Chromo	0	3	0	212	2	1	0	0	0	220	0	0	573
Ank.Ank_2.Ank_5	552	322	53	2337	8	28	6	8	0	6598	347	0	54175
APH.Cupin_8	6	1	0	42	0	0	0	0	0	0	1	0	0
ARID.HSP20	0	0	0	7	0	0	0	0	0	0	0	0	0
ARID.JmjC.JmjN.PHD	0	1329	0	445	1	10	1	0	0	3715	45	0	4
Arm.C2	0	0	0	16	0	0	0	0	0	9	0	0	0
Arm.Patatin	0	0	0	6	0	0	0	0	0	0	0	0	0
ASXH.GATA	0	0	0	487	0	1	0	0	0	0	0	0	1
B3.zf-CW	0	0	0	1491	0	0	0	0	0	0	0	0	3
Beach.DUF4704.PH_BEACH	0	156	2	1083	4	10	0	1	0	7921	204	0	41
Beach.FYVE.PH_BEACH.WD40	0	1	0	0	0	0	0	0	0	0	2	0	0
Beach.PH_BEACH.WD40	0	1	0	182	0	0	0	0	0	0	5	0	0
BetaGal_dom4_5.Glyco_hydro_35	1383	2890	8	14	0	0	0	6	0	661	6	0	28
BRAP2.zf-UBP	0	1438	0	728	2	21	1	8	0	1346	99	0	4
BRCT_2.DNA_pol_B_palm.DNA_pol_B_thumb.DNA_pol_lambd_f.HHH_8	0	19	0	5	0	0	0	0	0	166	0	0	1
BTB_2.Pentapeptide_4	0	0	0	444	1	0	0	0	0	955	28	0	35
BTB_2.Pentapeptide	0	0	0	477	1	1	0	0	0	1114	29	0	88
BTB.zf-TAZ	0	0	0	1041	0	0	0	0	0	3	0	0	0
CaATP_NAI.Cation_ATPase.Cation_ATPase_C.Cation_ATPase_N.E1-E2_ATPase.Hydrolase	0	0	0	2253	1	0	0	0	0	0	0	0	2
CaATP_NAI.Cation_ATPase_C.Cation_ATPase_N.E1-E2_ATPase.Hydrolase	0	0	0	2271	1	0	0	0	0	0	0	0	2
CAP_GLY.LRR_9	0	47	0	64	0	0	0	0	0	636	39	0	5
Cation_ATPase_C.E1-E2_ATPase.Hydrolase	84896	12055	2679	5599	13	134	10	26	0	20473	1340	0	547
CBM_48.DUF3372.Pullulanase_N2	8139	0	0	294	1	8	0	0	0	1	0	0	74
CBM53.Glyco_transf_5	0	0	0	616	3	58	0	0	0	0	0	0	1
CBM-like.Rhamnogal_lyase	143	19	0	2411	2	0	0	0	0	5	0	0	2
Cellulase.Glyco_hydro_5_C	1653	1510	28	8	0	0	2	0	0	81	144	0	543
Chal_sti_synt_C.Chal_sti_synt_N	15247	647	6	6259	0	6	0	1	0	2	49	0	126
Chloroa_b-bind.Ferrochelatase	0	0	0	0	0	0	0	0	0	0	0	0	0
Chloroa_b-bind.Rieske_2	0	0	0	0	0	0	0	0	0	0	1	0	0
Clathrin.Vps8	0	1	0	287	0	0	0	0	0	288	10	0	12
CTP_transf_like.Myb_DNA-bind_4	0	0	0	17	0	0	0	0	0	0	0	0	0
Cu-oxidase.Cu-oxidase_2	30684	13895	425	14179	3	25	1	1	0	2267	217	0	1232
Cupin_2.LacAB_rpiB	1	1	0	119	0	0	0	0	0	0	0	0	0
Cupin_8.F-box	0	34	0	19	0	1	0	0	0	2	0	0	1
CwfJ_C_1.CwfJ_C_2.zf-CCCH	0	0	0	0	0	0	0	0	0	0	0	0	0
Cyclin_D1_bind.UVR	0	0	0	0	0	0	0	0	0	0	0	0	0
Cytochrom_B561.DUF568	0	0	0	744	0	0	0	0	0	0	0	0	1
DCB.DUF1981.Sec7	1	1513	0	1375	4	27	1	4	0	2449	104	0	12
DDT.PHD	0	0	0	874	2	6	0	0	0	11087	51	0	71
DDT.WAC_Acf1_DNA_bd.WHIM1.WSD	0	345	0	2	0	0	0	0	0	894	2	0	4
DEAD.DUF2431.Helicase_C.zf-CCCH	0	0	0	0	0	0	0	0	0	0	0	0	0
DEAD.GUCT.Helicase_C.zf-CCHC	0	0	0	56	0	0	0	0	0	0	0	0	0
Dev_Cell_Death.NTP_transf_2	0	0	0	26	0	0	0	0	0	0	0	0	0
Di19_C.zf-Di19	0	0	0	1905	0	0	0	0	0	0	0	0	89
Dimer_Tnp_hAT.zf-BED	0	45	0	593	0	0	0	0	0	1716	0	0	784
DNA_binding_1.Methyltransf_1N	20892	28	57	2	0	0	0	0	0	414	18	0	153
DnaJ.TPR_8	7	0	4	0	0	0	0	0	0	6	0	0	7
DNA_methylase.RT_RNaseH	2	1	0	3	4	2	0	0	0	0	0	0	1
DNAPKcs_CC5.FAT.FATC.NUC194.PI3_PI4_kinase	0	80	0	10	0	0	0	0	0	807	8	0	3
DNA_pol_A_exo1.dsrm	0	0	0	5	0	0	0	0	0	0	0	0	1
DOG1.bZIP_2	0	0	0	1026	1	0	0	0	0	0	1	0	4
DUF179.RINGv	0	0	0	10	0	4	0	0	0	0	12	0	3
DUF3419.Ubie_methyltran	1	160	0	3	0	8	1	0	0	2	6	0	0
DUF4005.IQ	0	0	0	55	0	0	0	0	0	0	0	0	30
DUF5110.Glyco_hydro_31	24239	451	156	548	2	2	1	0	0	138	55	0	96
DUF525.SMI1_KNR4	0	0	0	5	0	0	0	0	0	841	2	0	3
DUF5311.Nup160	0	0	0	476	2	0	0	0	0	0	0	0	1
DUF627.DUF629	0	0	0	1018	0	0	0	0	0	0	0	0	10
DUF627.DUF629.UCH	0	0	0	760	0	0	0	0	0	0	0	0	1
DUF630.DUF632	0	0	0	4611	0	0	0	0	0	0	0	0	5
DWNN.zf-CCHC_2	0	1233	0	836	2	7	0	6	0	1029	64	0	24
Dynamin_N.GED	2	3359	0	3755	6	45	1	8	0	12566	400	0	64
E1_4HB.E1_FCCH.ThiF	1	1536	1	1026	4	27	3	5	0	3213	265	0	9
EAP30.Vps36_ESCRT-II	0	1280	0	288	0	1	0	0	0	980	84	0	12
EFG_C.EFG_IV	99677	4566	2804	1858	12	101	12	34	0	4744	935	0	515
EFG_III.GTP_EFTU.GTP_EFTU_D2	75120	4162	2706	1391	7	83	11	257	0	5057	653	0	300
EF-hand_4.EF-hand_5	0	0	0	2	0	0	0	0	0	3	2	0	1
EF-hand_5.EF-hand_6	13	434	0	2231	5	13	0	25	0	3425	170	0	1985
EF-hand_5.EF-hand_7.EF-hand_8	10	427	0	2282	3	15	0	15	0	3522	162	0	1910
EF-hand_5.TPR_16	0	0	0	0	0	0	0	0	0	0	0	0	0
EF-hand_8.PS_Dcarbxylase	0	0	0	127	0	0	0	0	0	1	0	0	1
ELK.Homeobox_KN.KNOX1.KNOX2	0	0	0	2032	0	0	0	0	0	0	1	0	2
FAD_binding_5.Fer2_2	15944	1392	41	2132	4	40	1	4	0	4511	151	0	101
FAT.PI3_PI4_kinase	3	5362	3	1566	5	65	2	18	0	6422	699	0	32
F-box.Kelch_1.Kelch_6	0	0	0	119	0	0	0	0	0	2	1	0	63
F-box.Kelch_6	0	0	0	127	0	0	0	0	0	6	1	0	96
F-box-like.Kelch_4	0	0	0	577	1	2	0	0	0	860	9	0	48
F-box-like.Kelch_4.PAS_9	0	0	0	498	1	0	0	0	0	0	0	0	0
F-box-like.LRR_1	0	0	0	0	0	0	0	0	0	0	0	0	0
FKBP_C.TPR_6	0	0	0	0	0	0	0	0	0	0	0	0	0
Fn3-like.Glyco_hydro_3_C	89418	13698	823	2651	1	5	0	0	0	274	730	0	859
FYRC.FYRN.JmjC.JmjN.zf-C5HC2	0	0	0	838	0	0	0	0	0	0	0	0	4
FYVE.Ysc84	0	0	0	863	1	14	0	0	0	0	167	0	1
FYVE.Ysc84.zf-C3HC4	0	0	0	0	0	0	0	0	0	0	0	0	0
GAF.HATPase_c.HisKA	69925	1884	919	2007	20	8	0	0	1	5	33	0	2629
GAF.HisKA.PAS.PAS_2.PHY	48	0	0	1298	6	2	0	0	0	0	0	0	1
GAF.Response_reg	37871	1946	738	1128	13	6	0	0	1	5	26	0	507
GalP_UDP_tr_C.GalP_UDP_transf	31712	1310	355	77	0	0	0	6	0	1478	10	0	218
Ge1_WD40.WD40	10	7	0	0	0	0	0	0	0	8	1	0	2
Gelsolin.Sec23_BS.Sec23_helical.Sec23_trunk	0	2934	0	1186	7	33	1	4	0	6444	230	0	21
Gelsolin.Sec23_helical.Sec23_trunk.zf-Sec23_Sec24	0	2819	0	1126	6	30	1	4	0	6277	206	0	20
GHD.Gal_Lectin.Glyco_hydro_35	0	0	0	3974	0	0	0	0	0	2	0	0	8
Glyco_hydro_2.Glyco_hydro_2_C.Ig_GlcNase	1008	0	0	0	0	0	0	0	0	0	0	0	1
Glyco_trans_4_5.Glycos_transf_1	383	0	0	850	0	5	0	0	0	0	0	0	501
Glyco_transf_49.WW	0	0	0	0	0	0	0	0	0	0	0	0	0
G-patch.RRM_1	0	26	0	627	1	0	0	1	0	1378	67	0	79
G-patch.zf-CCCH	0	0	0	0	0	0	0	0	0	0	0	0	0
GST_C_3.GST_N_2	14438	3110	32	1135	7	11	2	5	0	2242	113	0	5928
GTP_EFTU_D2.GTP_EFTU_D3	58020	14173	3188	2969	28	2480	40	311	1	18319	2424	0	306
GTP_EFTU.GTP_EFTU_D2.IF-2	3723	1414	1925	469	1	19	2	6	0	1185	113	0	7
GYF.Plus-3.SWIB.zf-CCCH	0	0	0	0	0	0	0	0	0	0	0	0	0
HA2.Helicase_C	66159	13053	11	6743	26	271	14	46	0	18835	2055	0	467
HATPase_c_3.Morc6_S5.zf-CW	0	0	0	282	0	2	0	1	0	3069	2	0	9
HATPase_c.HisKA.MASE1.Response_reg	2891	3	0	37	0	0	0	0	0	0	0	0	20
HD.Ppx-GppA	2907	0	90	5	0	0	0	0	0	0	1	0	20
HEAT_2.IBN_N	0	56	0	0	1	0	0	0	0	4	0	0	0
HEAT_2.RPN2_C	1	1438	1	643	2	21	1	7	0	892	232	0	3
HEAT.HEAT_EZ	0	2	0	0	0	2	0	0	0	0	5	0	5
Helicase_C.SNF2-rel_dom.VIGSSK	0	872	0	3	0	0	0	0	0	40	0	0	0
Helicase_C.SNF2-rel_dom.zf-RING_UBOX	3	772	0	451	1	9	0	2	0	158	37	0	4
Hen1_Lam_C.dsRBD2.dsrm	0	0	0	0	0	0	0	0	0	0	0	0	0
Hexapep.Mac	11189	704	109	2	1	6	0	2	0	5	48	0	16938
HGTP_anticodon.ProRS-C_1	14272	1449	2304	866	3	53	3	14	0	1578	291	0	73
HGTP_anticodon.TGS.tRNA-synt_2b	36226	1191	537	410	2	25	1	6	0	2672	81	0	83
HHH_7.HHH_9.HTH_44.SH2_2.SPT6_acidic.YqgF	0	42	0	18	0	0	0	0	0	17	0	0	0
HHH_7.HHH_9.SH2_2.YqgF	0	43	0	88	0	1	0	0	0	38	4	0	2
HipN.STI1.TPR_19	0	0	0	0	0	0	0	0	0	1	0	0	0
HLH.bHLH-MYC_N	0	0	0	3944	0	0	0	0	0	0	2	0	406
HSA.Myb_DNA-binding	0	2	0	1	0	1	0	0	0	3	5	0	56
HSP70.Pkinase	137	21	10	12	0	0	0	0	0	22	4	0	0
HSP70.PK_Tyr_Ser-Thr	136	21	9	12	0	0	0	0	0	20	4	0	0
HTH_8.Sigma54_activat	259516	30	107	10	0	1	0	0	0	51	12	0	1008
IBR.RVT_3	0	0	0	946	0	0	0	0	0	0	0	0	12
IBR.RVT_3.zf-C3HC4	0	0	0	13	0	0	0	0	0	0	0	0	0
Inhibitor_I9.PA.Peptidase_S8.fn3_6	1474	44	0	5289	0	0	0	0	0	0	0	0	14
Inhibitor_I9.Peptidase_S8	12279	4721	41	15459	0	0	0	0	0	121	6	0	1045
Inhibitor_I9.Peptidase_S8.fn3_6	1722	50	0	14224	0	0	0	0	0	0	0	0	24
IQ.Myosin_N.Myosin_head	0	0	0	8	0	0	0	0	0	0	0	0	0
KAP.U-box	0	0	0	61	0	0	0	0	0	0	0	0	0
Kelch_3.Kelch_4.Kelch_6	99	759	1	1515	7	26	3	0	0	2363	341	0	1590
KH_1.zf-CCCH.zf-CCCH_2	0	0	0	0	0	0	0	0	0	0	0	0	0
KH_6.Rrp40_N	0	1001	0	3	0	1	0	0	0	1	3	0	2
Ku.Ku_N.Ku_PK_bind	0	875	0	378	1	1	0	0	0	1053	69	0	32
Lectin_legB.Pkinase	3	2	1	10978	0	0	0	0	0	0	1	0	15
LINES_C.LINES_N	0	2	0	288	0	0	0	0	0	1075	28	0	50
LRR_1.LRR_6.LRR_8.Pkinase	0	0	0	0	0	0	0	0	0	0	0	0	0
LRR_1.LRR_8.PK_Tyr_Ser-Thr	0	0	0	0	0	0	0	0	0	0	0	0	0
LRR_1.Malectin_like	0	0	0	0	0	0	0	0	0	0	0	0	0
LRR_1.Pkinase	0	0	0	0	0	0	0	0	0	0	0	0	0
LRR_4.Pkinase	276	2	0	1969	1	0	0	0	0	128	45	0	4
LRR_4.PK_Tyr_Ser-Thr	275	4	0	1969	1	0	0	0	0	126	46	0	2
LRRNT_2.LRR_1.LRR_4.LRR_8	0	0	0	0	0	0	0	0	0	0	0	0	0
LRRNT_2.LRR_1.LRR_4.LRR_8.PK_Tyr_Ser-Thr	0	0	0	0	0	0	0	0	0	0	0	0	0
LRRNT_2.LRR_1.LRR_6.LRR_8.PK_Tyr_Ser-Thr	0	0	0	0	0	0	0	0	0	0	0	0	0
LRRNT_2.LRR_1.LRR_8	0	0	0	0	0	0	0	0	0	0	0	0	0
LRRNT_2.LRR_1.LRR_8.Pkinase	0	0	0	0	0	0	0	0	0	0	0	0	0
LRRNT_2.LRR_1.LRR_8.PK_Tyr_Ser-Thr	0	0	0	0	0	0	0	0	0	0	0	0	0
LRRNT_2.LRR_1.Pkinase	0	0	0	0	0	0	0	0	0	0	0	0	0
LRRNT_2.LRR_1.PK_Tyr_Ser-Thr	0	0	0	0	0	0	0	0	0	0	0	0	0
LRRNT_2.LRR_4	0	0	0	848	0	0	0	0	0	0	0	0	373
LRRNT_2.LRR_4.LRR_8	0	0	0	706	0	0	0	0	0	0	0	0	337
LRRNT_2.LRR_4.Pkinase	0	0	0	684	0	0	0	0	0	0	0	0	0
LRRNT_2.LRR_6.LRR_8	0	0	0	0	0	0	0	0	0	0	0	0	0
LRRNT_2.LRR_6.LRR_8.PK_Tyr_Ser-Thr	0	0	0	0	0	0	0	0	0	0	0	0	0
LRRNT_2.Malectin_like	0	0	0	5	0	0	0	0	0	0	0	0	0
MA3.MIF4G.W2	1	0	0	10	0	1	0	4	0	8023	2	0	23
Malectin_like.Pkinase	0	0	0	11783	11	0	0	0	0	0	1	0	45
Malectin.Pkinase	28	0	0	11673	9	0	0	0	0	0	1	0	38
Methyltransf_11.Methyltransf_31	545726	25405	18482	10995	56	572	37	120	0	20455	2453	0	211662
Methyltransf_12.Methyltransf_16	423	17	18	322	3	4	0	0	0	25	16	0	559
Methyltransf_16.Methyltransf_25	2256	19	34	315	3	3	1	0	0	59	55	0	2168
MOZ_SAS.Tudor-knot	0	1576	2	374	3	41	2	6	0	2211	275	0	7
Myb_DNA-binding.SWIRM.SWIRM-assoc_1	0	1652	0	1385	2	10	1	5	0	3168	59	0	39
NatB_MDM20.TPR_16	0	1	0	0	0	0	0	0	0	0	0	0	0
NUFIP1.zf-CCCH	0	1	0	0	0	0	0	0	0	0	2	0	200
NYN.OHA.OST-HTH	0	0	0	106	0	0	0	0	0	0	0	0	0
OST-HTH.RRM_1	0	0	0	718	2	0	0	0	0	23	0	0	23
PA.Peptidase_M28	11777	4951	712	430	2	0	1	3	0	3690	144	0	10325
PA.Peptidase_S8.fn3_6	2485	46	0	6463	0	4	0	0	0	0	0	0	24
PARP.WWE	0	0	0	17	0	0	0	0	0	3352	21	0	774
PAS_9.PK_Tyr_Ser-Thr	1711	0	2	3559	15	129	0	0	0	245	13	0	12
PAS.PAS_2.PHY	233	0	0	2565	11	2	2	0	0	0	2	0	6
PAZ.Ribonuclease_3	0	129	0	2153	1	0	0	1	0	1919	5	0	22
PB1.ZZ	0	22	0	511	3	0	0	1	0	506	25	0	683
PDZ_1.PDZ_2.Trypsin_2	566	20	0	229	0	3	0	0	0	1	7	0	0
PDZ_2.Peptidase_M50	35049	1	312	97	0	2	0	3	0	7	8	0	1919
Peptidase_C1.Propeptide_C1	4	0	0	454	0	0	0	0	0	1753	36	0	8
Peptidase_S8.fn3_6	2970	56	1	17855	0	6	0	0	0	0	0	0	47
PHD.PHD_2.PWWP.SET.zf-HC5HC2H_2	0	0	0	794	1	9	0	0	0	0	0	0	7
PK_Tyr_Ser-Thr.U-box	1	0	1	3457	6	14	2	0	0	0	5	0	5
PK_Tyr_Ser-Thr.U-box.Usp	0	0	0	160	1	0	0	0	0	0	0	0	0
PLD_C.PLDc_2	0	0	0	1705	3	0	0	2	0	25	2	0	7
PLD_C.PLDc.PLDc_2	0	0	0	1496	2	0	0	0	0	10	0	0	5
PPR_1.PPR_2	5	30	0	46632	26	17	1	6	0	3	65	0	22801
PPR.PPR_1.PPR_2.PPR_3.PPR_long.RRM_1	0	0	0	93	0	0	0	0	0	0	0	0	0
PPR.PPR_1.PPR_2.PPR_long	3	16	0	31768	15	14	1	3	0	2	23	0	3750
Proton_antipo_C.Proton_antipo_M.Proton_antipo_N	2991	0	1	20802	6	7	0	0	0	0	6	0	9
PRP1_N.TPR_14.ubiquitin	0	0	0	0	0	0	0	0	0	0	0	0	0
PTCB-BRCT.zf-C3HC4	0	0	0	295	0	0	0	0	0	0	0	0	5
PX.zf-RING_9	0	0	0	128	0	1	0	0	0	0	1	0	0
Radical_SAM.Radical_SAM_C	23986	1188	2532	310	2	22	2	6	0	1099	333	0	1313
REPA_OB_2.Rep_fac-A_C.tRNA_anti-codon	1	1345	3	1022	5	12	1	5	0	1559	229	0	23
Retrotran_gag_2.Retrotran_gag_3	2	3	0	1261	0	0	0	0	0	8	0	0	529
Rhodanese.UPF0176_N	20916	121	277	150	1	21	2	3	0	48	191	0	38
RibD_C.dCMP_cyt_deam_1	59191	4	385	43	1	0	0	5	0	17	16	0	351
RNA_pol_A_CTD.RNA_pol_A_bac.RNA_pol_L	39633	6	18	6229	7	80	13	202	0	13	140	0	670
RNA_pol_Rpb1_1.RNA_pol_Rpb1_2	61225	5898	2903	9642	21	363	48	236	1	3670	1130	0	318
RNA_pol_Rpb2_3.RNA_pol_Rpb2_6.RNA_pol_Rpb2_7	58527	4141	1448	9009	19	217	26	230	1	3358	962	0	189
RST.TAF4	0	0	0	805	0	0	0	0	0	0	0	0	1
Rtt106.SPT16	0	1436	0	594	2	27	0	6	0	1089	235	0	2
RVT_2.gag_pre-integrs	53	706	1	19344	10	51	0	5	0	546	188	0	5102
SAP.zf-MIZ	0	418	0	627	0	2	0	0	0	4	15	0	10
SCNM1_acidic.zf-SCNM1	0	1	0	115	0	0	0	0	0	696	1	0	1
Sec16_C.WD40	0	0	0	0	0	0	0	0	0	0	0	0	0
Sec23_helical.Sec23_trunk.zf-Sec23_Sec24	3	4539	0	2587	10	71	2	20	0	7365	561	0	30
Sigma70_r1_2.Sigma70_r2.Sigma70_r4	90002	10	45	31	1	6	5	10	0	18	21	0	588
SPOC.TFIIS_M	2	1179	0	500	0	9	0	2	0	3370	2	0	131
SPX.Sugar_tr	0	0	0	0	0	0	0	0	0	0	0	0	0
SRP54.SRP_SPB	52831	1350	2704	881	3	46	2	17	0	1143	248	0	182
SRP72.SRP_TPR_like	0	1040	0	274	0	7	0	0	0	1159	43	0	38
STI1.TPR_1.TPR_11	1	108	1	379	1	1	0	4	0	747	150	0	9
Suf.TPR_14	0	0	0	0	0	0	0	0	0	0	0	0	0
Tmemb_185A.zf-C3HC4_3	0	0	0	712	0	0	0	0	0	0	0	0	3
TPR_10.TPR_12.TPR_8	117	0	2	0	0	0	0	0	0	32	5	0	460
TPR_11.TPR_2.U-box	0	0	0	1	0	0	0	0	0	0	0	0	0
TPR_12.eIF3_p135	0	1143	0	1786	3	1	1	0	0	1830	44	0	20
TPR_16.Thioredoxin	186	0	0	116	0	0	0	0	0	0	0	0	16
TPR_19.TPR_8	3053	11	330	326	0	0	0	0	0	17	19	0	5003
TPR_1.TPR_11	16791	1378	727	1924	11	59	3	9	0	5197	424	0	62552
TRAPPC-Trs85.TRAPPC9-Trs120	0	0	0	0	0	0	0	0	0	0	1	0	0
tRNA-synt_2c.tRNA_SAD	74824	1631	2783	909	6	44	1	12	0	2317	344	0	213
VATC.bVLRF1	0	32	0	237	1	0	0	0	0	1016	57	0	6
VWA.Vwaint.zf-RING_11	0	0	0	1090	0	0	0	0	0	0	0	0	3
WD40.zf-CCCH	0	5	0	0	0	0	0	0	0	0	0	0	0
XH.XS.zf-XS	0	0	0	1245	0	0	0	0	0	0	0	0	11
XS.zf-XS	0	0	0	1922	0	0	0	0	0	0	0	0	23
zf-CCCH_2.zf-CCCH_4	0	0	0	0	0	0	0	0	0	0	0	0	2
zf-CCCH.zf-CCCH_4	2	44	0	1090	2	17	0	1	0	902	30	0	453
zf-CHY.zf-RING_5.zinc_ribbon_6	1	134	0	240	0	7	0	3	0	8	7	0	3
ZZ.zf-C3HC4_2.zf-RING_UBOX	0	0	0	4	0	0	0	0	0	1	2	0	5
* NCBI-nr does not contain most of the sequenced Chlorophyta genomess

### Sheet: S2B
NCBI-nr hits count of 99 Pfam domains (Zygnematophyceae + Embryophyta)
Domain	Bacteria	Fungi	Archaea	Embryophyta	Charophyta	Chlorophyta	Cryptophyceae	Rhodophyta	Opisthokonta	Viridiplantae	others	Virus	deleted
3-dmu-9_3-mt	34306	254	175	8	0	0	0	0	7	0	2	0	8689
ADD_ATRX	0	0	0	12	0	0	0	0	2185	0	0	0	157
ATP-synt_E	1	1067	0	1	0	0	0	0	698	0	1	0	58
AtuA	20036	2677	47	493	0	0	0	0	510	0	19	0	314
AvrRpt-cleavage	1	0	0	2662	0	0	0	0	0	0	0	0	173
BAF250_C	1	8	0	0	0	0	0	0	4968	0	0	0	42
BetaGal_dom4_5	1853	3044	15	16	0	0	0	6	695	0	6	0	586
C1_2	0	18	0	4259	0	0	0	0	0	0	3	0	4796
Cas_Cas4	12125	516	1705	26	0	0	0	0	45	0	3	0	2216
CCDC93_CC	1	0	1	94	0	5	1	0	1601	0	96	0	15
Chal_sti_synt_N	21217	716	9	6897	0	12	0	1	3	0	52	0	364
CoA_trans	113868	2353	1012	18	0	8	0	0	1664	0	210	0	2444
ComA	4275	465	329	324	0	3	0	0	3	0	4	0	30
Cornifin	115	13	10	16	0	2	0	0	721	0	15	0	946
CRR7	840	0	0	281	0	0	0	0	0	0	4	0	15
CTC1_2	0	0	0	564	0	0	0	0	0	0	0	0	8
Di19_C	0	0	0	2147	0	0	0	0	0	0	0	0	106
DsbD_2	39609	1	1009	280	0	10	1	22	1	0	14	0	25348
DUF1068	0	0	0	1331	0	0	0	0	0	0	0	0	10
DUF1218	2	0	0	4090	0	0	0	0	0	0	0	0	276
DUF1442	90	0	1	1530	0	0	0	0	0	0	0	0	41
DUF1635	0	0	0	1450	0	0	0	0	0	0	0	0	37
DUF1685	5	0	0	1764	0	0	0	0	1	0	0	0	24
DUF1853	9747	2	0	13	0	2	0	0	2	0	85	0	55
DUF4005	1	0	0	4359	0	0	0	0	0	0	0	0	1462
DUF4413	6	131	0	7483	0	0	0	0	9	0	0	0	620
DUF568	1	0	0	2832	0	0	0	0	0	0	0	0	21
DUF620	2	0	0	2557	0	0	0	0	0	0	0	0	27
DUF630	0	0	0	4882	0	0	0	0	0	0	0	0	22
DUF632	0	0	0	5494	0	0	0	0	0	0	0	0	52
DUF868	0	0	0	3473	0	0	0	0	0	0	0	0	39
Eaf7	0	1238	0	8	0	0	0	0	801	0	0	0	270
ELK	1	0	0	2610	0	3	0	0	0	0	1	0	11
ELM2	0	0	0	25	0	0	0	0	11314	0	5	0	5897
ETX_MTX2	1075	29	0	9	0	0	0	0	66	0	8	0	616
FAF	0	0	0	2660	0	0	0	0	0	0	0	0	119
FAR1	3	102	0	17670	0	0	0	0	2	0	1	0	2593
Fer4_9	47924	1102	2528	3618	10	40	11	8	1294	0	133	0	105201
fn3_6	3000	62	1	18926	0	6	0	0	0	0	0	0	101
FPP	0	0	0	1671	0	0	0	0	0	0	0	0	15
GAGA_bind	0	0	0	1799	0	0	0	0	0	0	0	0	22
GalP_UDP_transf	35167	1341	781	287	0	0	1	7	1566	0	13	0	645
GalP_UDP_tr_C	33055	1333	383	80	0	0	0	7	1564	0	11	0	368
GASA	18	0	0	3907	0	0	0	0	0	0	0	0	45
Gln-synt_N_2	2811	0	103	38	0	0	0	0	0	0	0	0	24
Glyco_hyd_65N_2	21601	1706	27	707	0	0	1	0	1	0	13	0	474
Glyco_hydr_30_2	4933	706	5	11	0	7	0	2	14	0	83	0	1294
Glyco_hydro_5_C	1794	2030	31	8	0	0	2	0	90	0	194	0	667
GRAS	219	0	0	17463	0	0	0	0	0	0	4	0	67
His_kinase	152229	37	18	14	0	0	0	0	8	0	25	0	2034
HTH_8	294760	58	156	20	0	2	0	0	68	0	19	0	8034
Inhibitor_I9	12382	5021	41	16459	0	0	0	0	123	0	6	0	1882
Jas_motif	4	0	0	3602	0	0	0	0	1	0	0	0	1178
LacI	434871	50	41	22	0	0	0	0	47	0	191	0	9466
LEA_3	23	0	0	1171	0	0	0	0	0	0	0	0	35
LINES_C	0	14	0	440	0	0	0	0	1083	0	31	0	96
LOR	4014	702	132	5422	0	13	0	5	6	0	30	0	1344
LTP_2	13	0	0	10136	0	0	0	0	0	0	0	0	6060
MASE1	51199	11	23	46	0	0	0	0	4	0	4	0	1913
Med18	3	1002	1	1	0	0	0	0	790	0	3	0	109
Methyltransf_1N	21195	28	57	2	0	0	0	0	427	0	18	0	325
MetW	38102	701	1782	43	1	2	1	0	25	0	39	0	8499
MMM1	0	1425	1	2	0	0	0	0	322	0	12	0	662
MRP-S23	0	0	0	1	0	0	0	1	1212	0	1	0	64
Myb_DNA-bind_3	0	934	1	9299	0	0	0	0	0	0	146	0	2917
Ndr	19206	226	341	1593	0	8	0	3	8059	0	24	0	9401
NERD	27312	3	311	252	0	0	0	0	54	0	41	0	8467
NTP_transf_3	396090	1805	15035	1650	7	79	3	36	3625	0	322	0	72761
Nucleoporin_FG2	0	100	0	24	0	1	0	0	1974	0	8	0	53
PADRE	3	0	0	9066	0	0	0	0	1	0	0	0	165
PAN_2	0	0	0	19606	0	0	0	0	0	0	0	0	349
Peripla_BP_3	459194	95	53	34	0	0	0	0	70	0	199	0	24111
POX	2	0	0	4769	0	0	0	0	1	0	0	0	61
Propeptide_C1	4	0	0	486	0	0	0	0	1797	0	37	0	14
Proton_antipo_C	3270	0	2	31809	6	7	0	0	0	0	6	0	37
Pyr_excise	6167	5	371	5	0	0	0	0	0	0	5	0	326
Pyr_redox	534633	15444	10272	6159	27	299	18	79	11457	0	2074	0	9674
Rad50_zn_hook	112	139	170	8	0	1	0	0	1201	0	0	0	830
Ran-binding	0	1104	0	17	0	3	0	0	0	0	0	0	7
Retrotran_gag_3	6	3	0	6988	0	0	0	0	10	0	0	0	1899
RNA_pol_A_CTD	43844	11	54	6464	7	91	13	209	20	0	145	0	2002
Rrp40_N	1	1018	0	3	0	1	0	0	1	0	3	0	3
RST	1	0	0	2843	0	0	0	0	0	0	0	0	38
SCNM1_acidic	0	1	0	149	0	0	0	0	787	0	1	0	2
SMI1_KNR4	22763	1438	31	10	0	0	0	0	854	0	10	0	13671
SRP_TPR_like	2	1224	0	301	0	9	1	0	1265	0	100	0	57
SURNod19	6	0	0	1081	0	6	0	0	2	0	65	0	93
TetR_N	867755	118	2364	42	0	0	0	0	85	0	143	0	258963
Tmemb_185A	0	165	0	992	0	0	1	0	1712	0	103	0	399
TPR_MalT	45053	1653	458	1506	1	5	1	0	6959	0	103	0	37208
tRNA_lig_CPD	1	1522	0	102	0	0	1	0	0	0	5	0	79
VIGSSK	0	889	1	3	0	0	0	0	43	0	0	0	2
WI12	2	0	0	1009	0	0	0	0	0	0	0	0	10
Wound_ind	0	0	0	163	0	7	0	0	0	0	0	0	3
XYPPX	0	0	0	0	0	0	0	0	0	0	0	0	0
Ycf1	20	0	0	11199	2	0	0	0	3	0	0	0	134
zf-SCNM1	0	1	0	144	0	0	0	0	759	0	1	0	13
zf-TFIIIC	0	914	0	64	0	0	0	0	163	0	3	0	931
zf-XS	1	0	0	2026	0	0	0	0	0	0	0	0	115
* NCBI-nr does not contain most of the sequenced Chlorophyta genomess
